# Spatial analysis of cell patterning to aid genetic and phenotypic understanding of grass stomatal density: a case study in maize

**DOI:** 10.1101/2025.05.21.655366

**Authors:** John G. Hodge, Andrew D.B. Leakey

## Abstract

Biological processes involve complex hierarchies where composite traits result from multiple component traits. However, holistically understanding of how sets of component traits interact to underpin genotype-to-phenotype relationships is generally lacking. Stomatal density (SD) is a tractable model system for exploring how high-throughput phenotyping (HTP) data could be exploited by a new spatial analysis approach to better understand a developmentally and functionally important trait. SD is a composite trait, resulting from various components related to cell identity and size, which are themselves governed by a series of spatio-developmental processes. Data from 180 recombinant inbred lines of maize (*Zea mays* (L.)) were analyzed by a new Stomatal Patterning Phenotype (SPP) to: (1) describe the average spatial probability distribution of the nearest neighboring stomata; (2) derive a core set of component traits related to cell size, cell packing and positional probabilities; (3) build a structural equation model of component traits underlying SD; and (4) identify stomatal patterning quantitative trait loci (QTL). The core set of SPP-derived traits explained 74% of the variation in SD. Analyzing SPP component traits allowed some loci previously identified as generic SD QTL to be recognized as specific to lateral versus longitudinal elements of stomatal patterning. Therefore, this study highlights how novel insights can be gained by decomposing a composite trait (e.g. SD) into a set of component traits that were present in HTP data but not previously exploited.
