## Supplemental Tables 1 and 2 for "Spatial analysis of cell patterning to aid genetic and phenotypic understanding of grass stomatal density: a case study in maize"

### Sheet: Supplementary_table1
Interval No.	trait	LG	max LOD (cM)	start (cM)	stop (cM)	position (bp)	start (bp)	stop (bp)	LOD score	PVE (%)	AA.Eff	BB.Eff	Function
QTL1A	SLA	1	24	11	44	12519321	6486801	27177094	6.591	4.208	173.235	182.223	Putative lateral patterning locus
	log(S.sf)	1	28	23	45	14323258	12042848	27718288	8.317	5.28	-4.838	-4.774
	FSN	1	29	26	37	15004541	13421290	21580436	14.364	8.944	4.433	4.11
	log(S.af)	1	30	24	38	15457918	12519321	22141142	7.536	4.797	-3.783	-3.876
	log(S.tr)	1	33	26	38	17686844	13421290	22141142	26.644	15.953	-4.92	-4.818
	Dist.if	1	36	24	44	20617572	12519321	27177094	10.657	6.715	69.863	66.23
	SD	1	36	34	42	20617572	18490765	26013797	15.031	9.339	52.171	56.811
	Dist.sf	1	36	27	39	20617572	13872274	23176587	25.53	15.34	75.446	69.552
	Dist.tr	1	36	24	42	20617572	12519321	26013797	5.404	3.464	26.852	25.082
	PD	1	41	23	44	25068060	12042848	27177094	7.83	4.979	269.721	283.51
	SCW	1	42	38	45	26013797	22141142	27718288	12.91	8.076	14.037	13.613
	ICN	1	43	35	47	26635900	19554169	29083083	15.075	9.365	1.609	1.442
QTL1B	Dist.tr	1	86	84	107	96062938	89287852	195060647	5.233	3.356	26.7	24.889	Putative stomatal complex/cell size locus
	log(S.sf)	1	96	90	107	181051496	158110289	195060647	8.761	5.554	-4.828	-4.762
	PD	1	102	93	119	188843858	172870806	208419514	9.222	5.838	269.984	284.554
	SD	1	102	101	119	188843858	187600500	208419514	19.734	12.078	52.301	57.563
	SCA	1	104	94	113	191330573	175914446	200621829	7.513	4.783	296.045	285.367
	log(S.if)	1	118	113	129	207373405	200621829	223150924	11.133	7.004	-4.112	-4.035
QTL1C	log(S.if)	1	145	141	153	249417407	241496179	258639607	9.983	6.304	-4.124	-4.05	Putative stomatal complex/cell size locus
	SCW	1	95	91	174	178630901	166710816	281389433	5.628	3.605	13.933	13.645
	SLA	1	96	90	199	181051496	158110289	297306628	5.208	3.34	174.433	183.242
	SD	1	146	143	161	251723948	245456793	269068613	12.504	7.833	51.673	56.134
	SCL	1	152	106	156	257892756	193817289	262609794	7.907	5.027	27.438	26.658
	SCA	1	163	144	176	272525462	247437100	283241429	5.711	3.657	297.68	288.55
QTL2A	SCA	2	21	18	27	7314839	6245916	9790925	10.14	6.4	286.19	297.444	Putative stomatal complex/cell size locus
	PD	2	28	25	35	10239797	8832081	12577681	16.799	10.379	286.158	266.214
	SCL	2	29	26	33	10583145	9216349	11912836	12.505	7.833	26.53	27.412
	SCLWR	2	30	27	33	10915567	9790925	11912836	8.6	5.455	1.937	2.015
	log(S.sf)	2	33	20	36	11912836	6978725	13046661	11.584	7.277	-4.772	-4.844
	SD	2	35	26	37	12577681	9216349	13549780	13.277	8.296	56.319	52.015
QTL2B	log(S.if)	2	35	26	64	12577681	9216349	35922139	8.531	5.413	-4.049	-4.117	Putative patterning locus, ambiguous if longitudinal or lateral
	FSN	2	38	29	70	14048693	10583145	48248216	9.622	6.083	4.138	4.394
	SD	2	53	50	65	22564998	20316704	37448690	13.796	8.606	56.252	51.746
	Dist.if	2	63	38	94	34374841	14048693	187465864	5.504	3.526	67.006	69.636
	Dist.sf	2	63	61	79	34374841	30292897	148392709	12.097	7.587	70.914	75.223
	log(S.tr)	2	73	62	79	61252718	32447743	148392709	10.193	6.432	-4.843	-4.908
	Dist.tr	2	74	61	79	66952853	30292897	148392709	6.406	4.092	25.186	27.268
	log(S.sf)	2	76	61	80	121852506	30292897	153170753	9.665	6.11	-4.778	-4.849
	PD	2	79	59	97	148392709	28462548	189701660	12.503	7.832	284.384	265.51
QTL3A	PD	3	31	29	50	9166006	8412985	22625291	8.754	5.55	283.526	268.131	-
	SD	3	33	30	34	9957777	8789496	10463455	8.967	5.681	55.84	52.302
QTL3B	SCA	3	44	40	60	17332615	14228099	130307198	7.463	4.751	287.32	297.288	Putative stomatal complex/cell size locus
	SCW	3	57	46	61	67695082	18884873	136347850	6.934	4.422	13.69	14.02
	SD	3	61	56	79	136347850	53518198	170726091	7.053	4.496	55.588	52.292
	log(S.sf)	3	73	39	79	162425462	13451970	170726091	5.218	3.347	-4.782	-4.832
	PD	3	77	60	90	168305864	130307198	181074971	10.416	6.569	282.682	265.361
QTL3C	PD	3	129	124	139	217455785	214734161	222866572	6.971	4.446	285.258	269.742	Putative patterning locus, ambiguous if longitudinal or lateral
	FSN	3	136	129	148	221525463	217455785	227136056	5.724	3.665	4.157	4.34
	Dist.if	3	136	127	143	221525463	216093032	224619474	5.459	3.498	66.884	69.357
	SD	3	136	128	139	221525463	216847626	222866572	9.355	5.92	56.291	52.637
	ICN	3	140	101	143	223310404	195737742	224619474	5.635	3.609	1.472	1.576
QTL6	SCW	6	47	44	54	129703454	121770980	141376015	17.76	10.939	14.131	13.633	Putative stomatal complex width or file width locus
	log(S.sf)	6	52	48	57	136720220	130430562	146170131	7.308	4.655	-4.84	-4.776
	log(S.tr)	6	52	47	103	136720220	129703454	165802681	5.69	3.643	-4.896	-4.846
	Dist.sf	6	52	18	57	136720220	93293152	146170131	5.904	3.778	74.458	71.363
	Dist.tr	6	52	47	106	136720220	129703454	166702779	2.862	1.85	26.739	25.203
	PD	6	53	52	55	138931531	136720220	143075137	18.114	11.144	261.857	285.109
	SCA	6	53	45	56	138931531	124311357	145047372	10.873	6.847	299.585	286.448
	SLA	6	53	46	89	138931531	126805941	162201234	6.39	4.083	172.047	181.665
	SD	6	54	51	62	141376015	133795910	149820632	8.253	5.241	52.14	55.86
QTL7	log(S.if)	7	50	45	112	105455622	22881650	168154619	6.343	4.053	-4.051	-4.109	Putative stomatal complex/cell size locus
	SD	7	102	98	107	164032080	162084986	166241504	8.586	5.447	56.648	52.925
	SCW	7	106	83	120	165834889	151690802	171724020	7.768	4.941	13.621	13.989
	SCA	7	111	70	121	167778103	135637466	171945296	7.634	4.858	286.877	297.282
QTL8	SD	8	29	20	85	11494760	8165546	159447948	6.474	4.135	55.838	52.681	Putative stomatal complex/cell size locus
	Dist.sf	8	32	26	90	12820504	10444156	162603575	4.916	3.156	71.513	74.196
	SCL	8	48	43	69	22816640	19552213	136569503	7.646	4.865	27.335	26.56
	SCLWR	8	48	45	68	22816640	20889060	132879659	14.448	8.994	2.026	1.919
	SCW	8	53	49	59	75644645	23959232	108513660	10.369	6.54	13.656	14.047
	log(S.sf)	8	73	58	76	145371163	105310861	148829868	6.613	4.222	-4.775	-4.835
QTL9	SCA	9	76	40	107	142045711	23709112	153116481	6.277	4.012	287.552	296.376	Putative longitudinal patterning locus
	log(S.if)	9	89	87	103	147602698	146723747	151974142	17.877	11.007	-4.023	-4.126
	Dist.if	9	92	89	105	148941231	147602698	152481517	12.762	7.988	65.843	69.978
	FSN	9	100	23	104	151434556	13895569	152227830	5.284	3.388	4.156	4.35
	SD	9	100	90	104	151434556	148048875	152227830	27.353	16.341	57.68	51.571
	Dist.sf	9	101	98	104	151586498	150990691	152227830	7.577	4.822	71.035	74.208
	ICN	9	103	90	109	151974142	148048875	153512358	10.434	6.579	1.462	1.594
	PD	9	110	100	114	153710296	151434556	154518245	8.118	5.158	283.597	267.672
QTL10	FSN	10	44	27	50	112388316	10680877	127997890	6.153	3.934	4.156	4.375	Putative patterning locus, ambiguous if longitudinal or lateral
	log(S.if)	10	48	41	67	124526091	92791835	139437789	6.331	4.045	-4.054	-4.12
	SD	10	49	45	50	126261991	115434207	127997890	10.7	6.741	56.041	51.887

### Sheet: Supplementary_table2
Traits	h^2 Estimate	h^2 S.E.	H^2 Estimate	H^2 S.E.
SD	0.822	0.021	0.922	0.009
SCL	0.826	0.019	0.924	0.009
SCW	0.795	0.024	0.917	0.01
SLA	0.138	0.036	0.31	0.085
ICN	0.196	0.042	0.443	0.072
FSN	0.229	0.044	0.456	0.07
S.if	0.321	0.043	0.321	0.07
S.tr	0.308	0.044	0.362	0.075
S.sf	0.223	0.041	0.323	0.08
Dist.if	0.163	0.036	0.163	0.086
Dist.sf	0.221	0.042	0.353	0.078
